# Phosphoproteomics of cellular mechanosensing reveals NFATC4 as a regulator of myofibroblast activity

**DOI:** 10.1101/2023.02.13.528335

**Authors:** Laura F. Mattner, Zhen Zeng, Christoph H. Mayr, Meshal Ansari, Xin Wei, Sara Asgharpour, Anita A. Wasik, Nikolaus Kneidinger, Mircea-Gabriel Stoleriu, Jürgen Behr, Julien Polleux, Ali Önder Yildirim, Gerald Burgstaller, Matthias Mann, Herbert B. Schiller

## Abstract

Feedback connections between tissue stiffness and cellular contractile forces can instruct cell identity and activity via a process referred to as mechanosensing. Specific phosphoproteome changes during mechanosensing are poorly characterized. In this work, we chart the global phosphoproteome dynamics of primary human lung fibroblasts sensing the stiffness of injury relevant fibronectin coated Poly(dimethylsiloxane) substrates. We discovered a key signaling threshold at a Young’s modulus of eight kPa stiffness, above which cells activated a large number of pathways including RhoA, CK2A1, PKA, AMPK, AKT1, and Hippo-YAP1/TAZ mediated signaling. Time-resolved phosphoproteomics of cell spreading on stiff substrates revealed the temporal dynamics of these stiffness-sensitive signaling pathways. ECM substrate stiffness above eight kPA induced fibroblast contractility, cytoskeletal rearrangements, ECM secretion, and a fibroblast to myofibroblast transition. Our data indicate that phosphorylation of the transcriptional regulator NFATC4 at S213/S217 enhances myofibroblast activity, which is the key hallmark of fibrotic diseases. NFATC4 knock down cells display reduced stiffness induced collagen secretion, cell contractility, nuclear deformation and invasion, suggesting NFATC4 as a novel target for antifibrotic therapy.

**Synopsis:** How tissue stiffness regulates identity and activity of tissue fibroblasts is unclear. Mass spectrometry based analysis of tissue stiffness dependent phosphoproteome changes reveals how primary lung fibroblasts sense the mechanical properties of their environment and identifies NFATC4 as a novel regulator of the stiffness dependent transition of fibroblasts to ECM secreting myofibroblasts.

- Mass spectrometry analysis reveals the signaling landscape of fibroblast mechanosensing
- Time-resolved phosphoproteomic analysis of cell spreading on fibronectin
- NFATC4 regulates myofibroblast collagen secretion, cell contractility and invasion
