## Supplementary material for "Phosphoproteomics of cellular mechanosensing reveals NFATC4 as a regulator of myofibroblast activity": suplementary tables: Antibodies and primers (not for ms).xlsx

### Sheet: Antibodies
Used antibodies:
Antigen	Monoclonal/Polyclonal	Species	Source	Cat.No.	conc. IF	conc. IB
Paxillin clone 349	monoclonal	mouse	BD Transduction Laboratories™	#610051	1 to 100
FAK (Y397)	polyclonal	rabbit	Biosource, Waltham, MA, USA	#44624G	1 to 100
Talin	monoclonal	mouse	Sigma-Aldrich	#T3287	1 to 100
Vinculin clone hVIN-1	monoclonal	mouse	Sigma-Aldrich	#V9131	1 to 100
Eplin	polyclonal	rabbit	Biomol	#A300-103A	1 to 100
Pinch	monoclonal	mouse	BD Transduction Laboratories™	#612710	1 to 100
pMLC (S19/Thr18)	polyclonal	rabbit	Cell Signaling	#3674	1 to 100	1 to 1000
MYL9/MYL12A/B (E-4)	monoclonal	mouse	Santa Cruz	#sc-28329	1 to 200
Gapdh clone D16H11	monoclonal	rabbit	Cell Signaling	#5174	1 to 200	1 to 1000
Lamin A/C	monoclonal	mouse	Santa Cruz	#sc-376248
phospho-Paxillin (Y113)	monoclonal	rabbit	Abcam	#ab32084
Phospho-Lamin A/C (Ser 22)	polyclonal	rabbit	Cell Signaling	#2026
Phospho-HP1 gamma (Ser 83)	polyclonal	rabbit	Cell Signaling	#2600
Phospho-NDRG1 (Ser330)	polyclonal	rabbit	Cell Signaling	#3506
Phospho-p44/42 ( Erk1/2) (Thr202/Tyr204)	polyclonal	rabbit	Cell Signaling	#4370
Phospho-Smad 1/5 (Ser463/465)	polyclonal	rabbit	Cell Signaling	#9516
Anti-phospho-Lamin A/C (Ser392)	polyclonal	rabbit	Sigma-Aldrich	#SAB4503932
TIS11B (S92)	polyclonal	rabbit	Abcam	#ab79191
IRS1 (Ser 1101)	polyclonal	rabbit	Thermo Fisher	#PA5-36719
Phospho-Smad 2/3 (Ser463/465)	polyclonal	rabbit	Cell Signaling	#9516	1 to 200
NFATC4	polyclonal	rabbit	Abcam	#ab62613		1 to 50

### Sheet: Primers
Primers for qPCR:
	Gene	Sequence (5' to 3')
	ACTA2	GTGAAGAAGAGGACAGCACTG
		CCCATTCCCACCATCACC
	COL1A1	AAGGGACACAGAGGTTTCAGTGG
		CAGCACCAGTAGCACCATCATTTC
	GAPDH	GTCTCCTCTGACTTCAACAGCG
		ACCACCCTGTTGCTGTAGCCAA
	NFATC4	TACAGATGTTCATCGGCA C
		CGAAGCTCAATGTCTGAA T
