## Supplementary material for "Phosphoproteomics of cellular mechanosensing reveals NFATC4 as a regulator of myofibroblast activity": suplementary tables: Table S7_antibodies and primers.xlsx

### Sheet: Antibodies
Antibodies used:
Primary antibodies
Antigen	Species	Source	Cat.No.	conc. IF	conc. IB
Paxillin clone 349	Mouse	BD Transduction Laboratories™	610051	1 to 100
pMLC (S19/Thr18)	Rabbit	Cell Signaling	3674	1 to 100	1 to 1000
Gapdh clone D16H11	Rabbit	Cell Signaling	5174	1 to 200	1 to 1000
Phospho-CK2 Substrate Motif [(pS/pT)DXE]	Rabbit	Cell Signaling	8738		1 to 1000
Phospho-Paxillin (S126)	Rabbit	Life Technologies	441022G		1 to 1000
α-SMA	Mouse	Sigma Aldrich	A5228	1 to 1000
Collagen Type I Antibody	Rabbit	Rockland	600-401-103-0.1	1 to 200
COL5A1 Antibody (C-5)	Mouse	Santa Cruz Biotechnology	sc-166155	1 to 200
Fibulin-1 Antibody (B-5) Alexa Fluor® 647	Mouse	Santa Cruz Biotechnology	sc-25281 AF647	1 to 200
Secondary antibodies	Species	Source	Cat.No.	conc. IF	conc. IB
Anti-rabbit IgG, HRP-linked	Goat	Cell Signaling	7074		1 to 20,000
Anti-mouse IgG, HRP-linked	Horse	Cell Signaling	7076		1 to 20,000
Donkey anti-Rabbit IgG (H+L) Highly Cross-Adsorbed Secondary Antibody, Alexa Fluor™ 488	Donkey	Thermo Fisher Scientific	A-21206	1 to 500
Donkey anti-Mouse IgG (H+L) Highly Cross-Adsorbed Secondary Antibody, Alexa Fluor™ 555	Donkey	Thermo Fisher Scientific	A-31570	1 to 500

### Sheet: Primers
Primers for qPCR:
	Gene	Sequence (5' to 3')
	ACTA2	GTGAAGAAGAGGACAGCACTG
		CCCATTCCCACCATCACC
	COL1A1	AAGGGACACAGAGGTTTCAGTGG
		CAGCACCAGTAGCACCATCATTTC
	GAPDH	GTCTCCTCTGACTTCAACAGCG
		ACCACCCTGTTGCTGTAGCCAA
	NFATC4	TACAGATGTTCATCGGCA C
		CGAAGCTCAATGTCTGAA T
